# Glycan shield of the ebolavirus envelope glycoprotein GP

**DOI:** 10.1101/2022.02.07.479410

**Authors:** W. Peng, V. Rayaprolu, A.D. Parvate, M.F. Pronker, S. Hui, D. Parekh, K. Shaffer, X. Yu, E.O. Saphire, J. Snijder

## Abstract

The envelope glycoprotein GP of the ebolaviruses is essential for host cell attachment and entry. It is also the primary target of the protective and neutralizing antibody response in both natural infection and vaccination. GP is heavily glycosylated with up to 17 predicted N-linked sites, numerous O-linked glycans in its disordered mucin-like domain (MLD), and three predicted C-linked mannosylation sites. Glycosylation of GP is important for host cell attachment to cell-surface lectins, as well as GP stability and fusion activity. Moreover, it has been shown to shield GP from neutralizing activity of serum antibodies. Here, we use mass spectrometry-based glycoproteomics to profile the site-specific glycosylation patterns of ebolavirus GP. We detect up to 16 unique O-linked glycosylation sites in the mucin-like domain, as well as two O-linked sites in the head and glycan cap domains of the receptor-binding GP1 subunit. Multiple O-linked glycans are observed at the S/T residues of N-linked glycosylation sequons, suggesting possible crosstalk between the two types of modifications. We also confirmed the presence of C-mannosylation at W288 in the context of trimeric GP. We find heterogenous, complex N-linked glycosylation at the majority of predicted sites as expected. By contrast, the two conserved sites N257 and N563 are enriched in unprocessed high-mannose and hybrid glycans, suggesting a role in host-cell attachment via DC-SIGN/L-SIGN. We discuss our findings in the context of antibody recognition to show how glycans contribute to and restrict neutralization epitopes. This information on how N-, O-, and C-linked glycans together build the heterogeneous glycan shield of GP can guide future immunological studies and functional interpretation of ebolavirus GP-antibody interactions.
