## Supplementary Table S1 for "Glycan shield of the ebolavirus envelope glycoprotein GP"

### Sheet: ZEBOV VLP HEK
N40	N204	N228	N257	N296	N317	N563
HexNAc(3)Hex(3)Fuc(1)	HexNAc(4)Hex(3)Fuc(1)	HexNAc(4)Hex(3)Fuc(1)	HexNAc(3)Hex(5)	HexNAc(5)Hex(6)Fuc(1)NeuAc(1)	HexNAc(2)Hex(5)	HexNAc(2)Hex(5)
HexNAc(4)Hex(3)Fuc(1)	HexNAc(4)Hex(5)Fuc(1)NeuAc(1)	HexNAc(4)Hex(4)Fuc(1)	HexNAc(3)Hex(6)	HexNAc(4)Hex(3)Fuc(1)	HexNAc(4)Hex(4)Fuc(1)	HexNAc(2)Hex(6)
HexNAc(4)Hex(4)Fuc(1)	HexNAc(5)Hex(4)Fuc(1)	HexNAc(4)Hex(5)Fuc(1)	HexNAc(4)Hex(4)	HexNAc(4)Hex(5)Fuc(1)	HexNAc(4)Hex(5)Fuc(1)	HexNAc(2)Hex(8)
HexNAc(4)Hex(5)Fuc(1)	HexNAc(5)Hex(5)Fuc(1)	HexNAc(5)Hex(3)Fuc(1)	HexNAc(4)Hex(5)	HexNAc(4)Hex(5)Fuc(1)NeuAc(1)	HexNAc(4)Hex(5)Fuc(1)NeuAc(1)	HexNAc(3)Hex(5)
HexNAc(4)Hex(5)Fuc(1)NeuAc(1)	HexNAc(5)Hex(6)Fuc(1)		HexNAc(4)Hex(6)	HexNAc(5)Hex(3)Fuc(1)	HexNAc(5)Hex(4)Fuc(1)	HexNAc(3)Hex(6)
HexNAc(4)Hex(5)Fuc(2)	HexNAc(5)Hex(6)Fuc(3)			HexNAc(5)Hex(4)Fuc(1)	HexNAc(5)Hex(5)Fuc(1)
HexNAc(4)Hex(5)Fuc(3)				HexNAc(5)Hex(5)Fuc(1)
HexNAc(5)Hex(3)Fuc(1)				HexNAc(5)Hex(6)Fuc(1)
HexNAc(5)Hex(4)Fuc(1)				HexNAc(5)Hex(6)Fuc(3)
HexNAc(5)Hex(4)Fuc(1)NeuAc(1)				HexNAc(6)Hex(7)Fuc(1)NeuAc(2)
HexNAc(5)Hex(4)Fuc(2)
HexNAc(6)Hex(3)Fuc(1)
HexNAc(6)Hex(3)Fuc(2)
HexNAc(6)Hex(3)Fuc(3)
HexNAc(6)Hex(4)Fuc(1)
HexNAc(6)Hex(5)Fuc(1)

### Sheet: ZEBOV GPΔTM HEK
N40	N204	N228	N238	N257	N268	N296	N317	N333	N346	N386	N413	N563	N618
HexNAc(4)Hex(3)NeuAc(1)	HexNAc(2)Hex(10)	HexNAc(2)Hex(10)	HexNAc(4)Hex(5)Fuc(1)	HexNAc(2)Hex(5)	HexNAc(2)Hex(11)	HexNAc(3)Hex(3)Fuc(1)	HexNAc(2)Hex(10)	HexNAc(5)Hex(3)Fuc(1)	HexNAc(2)Hex(10)	HexNAc(4)Hex(3)	HexNAc(2)Hex(5)	HexNAc(1)	HexNAc(5)Hex(6)Fuc(1)
HexNAc(4)Hex(4)NeuAc(1)	HexNAc(2)Hex(11)	HexNAc(4)Hex(3)Fuc(1)	HexNAc(4)Hex(5)Fuc(1)	HexNAc(2)Hex(6)	HexNAc(2)Hex(5)	HexNAc(3)Hex(4)Fuc(1)	HexNAc(2)Hex(5)	HexNAc(5)Hex(5)Fuc(1)	HexNAc(2)Hex(11)	HexNAc(5)Hex(3)	HexNAc(3)Hex(3)Fuc(1)	HexNAc(2)Hex(2)Fuc(1)	HexNAc(6)Hex(7)Fuc(1)NeuAc(2)
HexNAc(4)Hex(5)NeuAc(1)	HexNAc(2)Hex(5)	HexNAc(5)Hex(3)Fuc(1)	HexNAc(4)Hex(5)Fuc(1)NeuAc(1)	HexNAc(2)Hex(7)	HexNAc(2)Hex(9)	HexNAc(3)Hex(5)Fuc(1)	HexNAc(4)Hex(3)Fuc(1)	HexNAc(5)Hex(6)Fuc(1)	HexNAc(2)Hex(5)		HexNAc(5)Hex(3)Fuc(1)	HexNAc(2)Hex(5)
HexNAc(4)Hex(5)NeuAc(2)	HexNAc(3)Hex(3)Fuc(1)	HexNAc(5)Hex(5)Fuc(1)	HexNAc(5)Hex(4)Fuc(1)	HexNAc(2)Hex(8)	HexNAc(3)Hex(4)Fuc(1)	HexNAc(4)Hex(3)Fuc(1)	HexNAc(4)Hex(4)Fuc(1)		HexNAc(4)Hex(3)Fuc(1)			HexNAc(2)Hex(6)
HexNAc(5)Hex(4)NeuAc(2)	HexNAc(3)Hex(4)Fuc(1)	HexNAc(5)Hex(6)Fuc(1)	HexNAc(5)Hex(5)Fuc(1)	HexNAc(3)Hex(4)	HexNAc(4)Hex(3)Fuc(1)	HexNAc(4)Hex(3)NeuGc(1)	HexNAc(4)Hex(4)Fuc(1)NeuAc(1)		HexNAc(4)Hex(4)Fuc(1)			HexNAc(2)Hex(7)
HexNAc(5)Hex(5)NeuAc(2)	HexNAc(3)Hex(6)Fuc(1)		HexNAc(5)Hex(6)Fuc(1)	HexNAc(3)Hex(4)Fuc(1)	HexNAc(4)Hex(4)Fuc(1)	HexNAc(4)Hex(4)Fuc(1)	HexNAc(4)Hex(5)Fuc(1)		HexNAc(4)Hex(4)Fuc(1)NeuAc(1)			HexNAc(2)Hex(8)
	HexNAc(4)Hex(3)Fuc(1)			HexNAc(3)Hex(5)	HexNAc(4)Hex(4)Fuc(1)NeuAc(1)	HexNAc(4)Hex(4)Fuc(1)NeuAc(1)	HexNAc(4)Hex(5)Fuc(1)NeuAc(1)		HexNAc(4)Hex(5)Fuc(1)			HexNAc(2)Hex(9)
	HexNAc(4)Hex(4)Fuc(1)			HexNAc(3)Hex(5)Fuc(1)	HexNAc(4)Hex(4)NeuGc(1)	HexNAc(4)Hex(5)Fuc(1)	HexNAc(4)Hex(5)Fuc(1)NeuAc(2)		HexNAc(4)Hex(5)Fuc(1)NeuAc(1)			HexNAc(3)Hex(3)
	HexNAc(4)Hex(5)Fuc(1)NeuAc(1)			HexNAc(3)Hex(5)NeuAc(1)	HexNAc(4)Hex(5)Fuc(1)	HexNAc(4)Hex(5)Fuc(1)NeuAc(1)	HexNAc(4)Hex(5)Fuc(3)NeuAc(2)		HexNAc(5)Hex(3)			HexNAc(3)Hex(5)
	HexNAc(4)Hex(5)Fuc(1)NeuAc(2)			HexNAc(3)Hex(6)	HexNAc(4)Hex(5)Fuc(1)NeuAc(1)	HexNAc(4)Hex(5)Fuc(1)NeuAc(2)	HexNAc(4)Hex(6)Fuc(2)		HexNAc(5)Hex(3)Fuc(1)			HexNAc(3)Hex(6)
	HexNAc(5)Hex(3)			HexNAc(3)Hex(6)Fuc(1)	HexNAc(4)Hex(5)Fuc(1)NeuAc(2)	HexNAc(4)Hex(5)Fuc(3)NeuAc(1)	HexNAc(5)Hex(3)Fuc(1)		HexNAc(5)Hex(4)Fuc(1)			HexNAc(3)Hex(6)Fuc(1)
	HexNAc(5)Hex(3)Fuc(1)			HexNAc(3)Hex(6)NeuAc(1)	HexNAc(5)Hex(3)Fuc(1)	HexNAc(4)Hex(5)NeuGc(2)	HexNAc(5)Hex(4)Fuc(1)		HexNAc(5)Hex(4)NeuAc(1)			HexNAc(4)Hex(5)
	HexNAc(5)Hex(4)			HexNAc(4)Hex(4)	HexNAc(5)Hex(4)Fuc(1)	HexNAc(5)Hex(3)	HexNAc(5)Hex(4)Fuc(1)NeuAc(2)		HexNAc(5)Hex(5)Fuc(1)			HexNAc(4)Hex(5)Fuc(1)
	HexNAc(5)Hex(4)Fuc(1)			HexNAc(4)Hex(5)	HexNAc(5)Hex(5)Fuc(1)	HexNAc(5)Hex(3)Fuc(1)	HexNAc(5)Hex(5)		HexNAc(5)Hex(5)NeuAc(1)
	HexNAc(5)Hex(4)Fuc(1)NeuAc(1)			HexNAc(4)Hex(5)Fuc(1)	HexNAc(5)Hex(5)Fuc(1)NeuAc(1)	HexNAc(5)Hex(4)Fuc(1)	HexNAc(5)Hex(5)Fuc(1)		HexNAc(5)Hex(5)NeuAc(2)
	HexNAc(5)Hex(4)Fuc(1)NeuAc(2)			HexNAc(4)Hex(5)Fuc(1)NeuAc(1)	HexNAc(5)Hex(5)Fuc(3)	HexNAc(5)Hex(4)Fuc(1)NeuAc(1)	HexNAc(5)Hex(5)Fuc(1)NeuAc(1)		HexNAc(5)Hex(6)Fuc(1)
	HexNAc(5)Hex(4)Fuc(2)NeuAc(1)			HexNAc(4)Hex(5)NeuAc(1)	HexNAc(5)Hex(5)NeuAc(1)	HexNAc(5)Hex(4)Fuc(2)	HexNAc(5)Hex(5)NeuAc(1)NeuGc(1)		HexNAc(5)Hex(6)Fuc(1)NeuAc(1)
	HexNAc(5)Hex(5)Fuc(1)			HexNAc(4)Hex(6)	HexNAc(5)Hex(6)Fuc(1)	HexNAc(5)Hex(4)NeuAc(1)	HexNAc(5)Hex(6)Fuc(1)		HexNAc(5)Hex(6)Fuc(1)NeuAc(2)
	HexNAc(5)Hex(5)Fuc(1)NeuAc(1)			HexNAc(5)Hex(3)Fuc(1)	HexNAc(5)Hex(6)Fuc(1)NeuAc(1)	HexNAc(5)Hex(5)	HexNAc(5)Hex(6)Fuc(1)NeuAc(1)		HexNAc(6)Hex(6)Fuc(1)
	HexNAc(5)Hex(5)Fuc(2)			HexNAc(5)Hex(4)	HexNAc(6)Hex(4)	HexNAc(5)Hex(5)Fuc(1)	HexNAc(5)Hex(8)		HexNAc(6)Hex(6)NeuAc(1)
	HexNAc(5)Hex(5)NeuAc(1)			HexNAc(5)Hex(4)Fuc(1)	HexNAc(6)Hex(5)	HexNAc(5)Hex(5)Fuc(1)NeuAc(1)	HexNAc(6)Hex(5)		HexNAc(6)Hex(7)Fuc(1)
	HexNAc(5)Hex(6)Fuc(1)			HexNAc(5)Hex(5)Fuc(1)	HexNAc(6)Hex(5)Fuc(1)	HexNAc(5)Hex(5)NeuAc(1)	HexNAc(6)Hex(6)		HexNAc(6)Hex(7)Fuc(1)NeuAc(1)
	HexNAc(5)Hex(6)Fuc(1)NeuAc(1)			HexNAc(5)Hex(6)	HexNAc(6)Hex(6)	HexNAc(5)Hex(6)Fuc(1)	HexNAc(6)Hex(6)Fuc(1)		HexNAc(7)Hex(4)Fuc(2)
	HexNAc(5)Hex(6)Fuc(1)NeuAc(2)			HexNAc(5)Hex(6)Fuc(1)	HexNAc(6)Hex(6)Fuc(1)	HexNAc(5)Hex(6)Fuc(1)NeuAc(1)	HexNAc(6)Hex(6)Fuc(1)NeuAc(1)		HexNAc(7)Hex(7)Fuc(1)
	HexNAc(5)Hex(6)Fuc(1)NeuAc(3)			HexNAc(6)Hex(4)Fuc(1)	HexNAc(6)Hex(6)Fuc(1)NeuAc(1)	HexNAc(6)Hex(4)	HexNAc(6)Hex(6)NeuAc(1)		HexNAc(7)Hex(8)Fuc(1)NeuAc(1)
	HexNAc(5)Hex(6)Fuc(3)			HexNAc(6)Hex(7)	HexNAc(6)Hex(6)Fuc(3)	HexNAc(6)Hex(4)Fuc(1)	HexNAc(6)Hex(6)NeuAc(2)		HexNAc(7)Hex(8)Fuc(1)NeuAc(2)
	HexNAc(6)Hex(3)Fuc(1)				HexNAc(6)Hex(6)NeuAc(1)	HexNAc(6)Hex(4)NeuAc(1)	HexNAc(6)Hex(7)Fuc(1)		HexNAc(7)Hex(8)Fuc(1)NeuAc(3)
	HexNAc(6)Hex(3)Fuc(1)NeuAc(1)				HexNAc(6)Hex(7)Fuc(1)NeuAc(2)	HexNAc(6)Hex(5)	HexNAc(6)Hex(7)Fuc(1)NeuAc(1)		HexNAc(8)Hex(5)
	HexNAc(6)Hex(5)				HexNAc(6)Hex(7)Fuc(1)NeuAc(3)	HexNAc(6)Hex(5)Fuc(1)	HexNAc(6)Hex(7)Fuc(1)NeuAc(2)		HexNAc(8)Hex(7)
	HexNAc(6)Hex(5)Fuc(1)				HexNAc(7)Hex(4)Fuc(2)	HexNAc(6)Hex(6)	HexNAc(7)Hex(6)		HexNAc(9)Hex(6)
	HexNAc(6)Hex(5)Fuc(1)NeuAc(1)				HexNAc(7)Hex(6)	HexNAc(6)Hex(6)Fuc(1)	HexNAc(7)Hex(7)
	HexNAc(6)Hex(6)					HexNAc(6)Hex(7)Fuc(1)	HexNAc(7)Hex(7)Fuc(1)
	HexNAc(6)Hex(6)Fuc(1)NeuAc(2)					HexNAc(6)Hex(7)Fuc(1)NeuAc(2)	HexNAc(7)Hex(8)NeuAc(1)
	HexNAc(6)Hex(6)Fuc(1)NeuAc(3)					HexNAc(7)Hex(6)
	HexNAc(6)Hex(7)
	HexNAc(6)Hex(7)Fuc(1)
	HexNAc(6)Hex(7)Fuc(1)NeuAc(1)
	HexNAc(6)Hex(7)Fuc(1)NeuAc(2)
	HexNAc(6)Hex(7)Fuc(1)NeuAc(3)
	HexNAc(6)Hex(7)Fuc(1)NeuAc(4)
	HexNAc(7)Hex(4)Fuc(1)
	HexNAc(7)Hex(6)Fuc(1)
	HexNAc(7)Hex(7)
	HexNAc(7)Hex(8)Fuc(1)NeuAc(1)
	HexNAc(7)Hex(8)Fuc(1)NeuAc(3)
	HexNAc(8)Hex(5)Fuc(1)
	HexNAc(9)Hex(6)
	HexNAc(9)Hex(6)Fuc(1)

### Sheet: ZEBOV GPΔTM S2
N40	N204	N228	N238	N257	N268	N296	N317	N333	N346	N386	N413	N436	N454	N462	N563	N618
HexNAc(2)Hex(3)	HexNAc(1)	HexNAc(2)Hex(3)	HexNAc(2)Hex(3)	HexNAc(2)	HexNAc(1)	HexNAc(2)Hex(3)	HexNAc(2)Hex(3)Fuc(1)	HexNAc(2)Hex(3)	HexNAc(1)	HexNAc(1)	HexNAc(2)Hex(2)Fuc(1)	HexNAc(2)Hex(3)Fuc(1)	HexNAc(4)Hex(4)	HexNAc(2)Hex(2)	HexNAc(2)Hex(3)	HexNAc(2)Hex(2)Fuc(1)
HexNAc(2)Hex(3)Fuc(1)	HexNAc(1)Fuc(1)	HexNAc(2)Hex(3)Fuc(1)		HexNAc(2)Hex(10)	HexNAc(2)Hex(2)Fuc(1)	HexNAc(2)Hex(3)Fuc(1)	HexNAc(3)Hex(3)	HexNAc(3)Hex(3)	HexNAc(2)Hex(3)	HexNAc(2)Hex(2)	HexNAc(2)Hex(3)	HexNAc(2)Hex(3)	HexNAc(4)Hex(5)Fuc(1)	HexNAc(2)Hex(3)	HexNAc(2)Hex(2)Fuc(1)	HexNAc(2)Hex(3)Fuc(1)
HexNAc(2)Hex(5)	HexNAc(2)Hex(2)	HexNAc(2)Hex(4)		HexNAc(2)Hex(3)	HexNAc(2)Hex(3)	HexNAc(2)Hex(4)		HexNAc(2)Hex(3)Fuc(1)	HexNAc(2)Hex(3)Fuc(1)	HexNAc(2)Hex(3)	HexNAc(2)Hex(3)Fuc(1)		HexNAc(4)Hex(5)	HexNAc(2)Hex(3)Fuc(1)	HexNAc(2)Hex(5)	HexNAc(3)Hex(3)
	HexNAc(2)Hex(2)Fuc(1)	HexNAc(2)Hex(6)		HexNAc(2)Hex(3)Fuc(1)	HexNAc(2)Hex(3)Fuc(1)	HexNAc(2)Hex(4)Fuc(1)			HexNAc(3)Hex(3)	HexNAc(2)Hex(3)Fuc(1)	HexNAc(4)Hex(3)Fuc(1)		HexNAc(2)Hex(12)	HexNAc(2)Hex(5)	HexNAc(2)	HexNAc(3)Hex(3)Fuc(1)
	HexNAc(2)Hex(3)	HexNAc(3)Hex(3)		HexNAc(2)Hex(4)	HexNAc(2)Hex(4)	HexNAc(2)Hex(5)Fuc(1)			HexNAc(3)Hex(4)	HexNAc(2)Hex(4)				HexNAc(3)Hex(3)	HexNAc(2)Hex(4)
	HexNAc(2)Hex(3)Fuc(1)			HexNAc(2)Hex(5)	HexNAc(2)Hex(4)Fuc(1)	HexNAc(3)Hex(3)				HexNAc(2)Hex(4)Fuc(1)					HexNAc(1)
	HexNAc(2)Hex(4)			HexNAc(2)Hex(6)	HexNAc(2)Hex(5)	HexNAc(3)Hex(3)Fuc(1)				HexNAc(2)Hex(5)					HexNAc(2)Hex(10)
	HexNAc(2)Hex(4)Fuc(1)			HexNAc(2)Hex(7)	HexNAc(2)Hex(5)Fuc(1)					HexNAc(2)Hex(6)					HexNAc(2)Hex(7)
	HexNAc(2)Hex(5)			HexNAc(2)Hex(8)	HexNAc(2)Hex(8)					HexNAc(2)Hex(8)					HexNAc(2)Hex(8)
	HexNAc(2)Hex(6)			HexNAc(2)Hex(9)	HexNAc(3)Hex(3)					HexNAc(3)Hex(3)					HexNAc(2)Hex(3)Fuc(1)
	HexNAc(2)Hex(7)			HexNAc(3)Hex(3)	HexNAc(3)Hex(4)					HexNAc(3)Hex(3)Fuc(1)					HexNAc(2)Hex(6)
	HexNAc(2)Hex(8)			HexNAc(3)Hex(3)Fuc(1)						HexNAc(3)Hex(4)					HexNAc(2)Hex(9)
	HexNAc(3)Hex(3)			HexNAc(3)Hex(4)						HexNAc(3)Hex(4)Fuc(1)
	HexNAc(3)Hex(3)Fuc(1)			HexNAc(3)Hex(5)						HexNAc(4)Hex(3)
				HexNAc(4)Hex(3)Fuc(3)						HexNAc(4)Hex(3)Fuc(1)
				HexNAc(4)Hex(4)Fuc(1)NeuAc(1)						HexNAc(4)Hex(4)
				HexNAc(4)Hex(4)Fuc(2)NeuAc(1)						HexNAc(4)Hex(5)Fuc(1)
				HexNAc(4)Hex(5)Fuc(1)NeuAc(1)						HexNAc(5)Hex(3)
										HexNAc(5)Hex(3)Fuc(1)
										HexNAc(5)Hex(4)
										HexNAc(5)Hex(4)Fuc(1)
										HexNAc(5)Hex(5)Fuc(1)
										HexNAc(5)Hex(6)Fuc(1)
										HexNAc(6)Hex(3)
										HexNAc(6)Hex(5)
										HexNAc(6)Hex(5)Fuc(1)
										HexNAc(7)Hex(7)Fuc(1)

### Sheet: BDBV VLP HEK
N204	N228	N257	N268	N296	N333	N400	N563	N618
HexNAc(4)Hex(3)Fuc(1)	HexNAc(4)Hex(3)Fuc(1)	HexNAc(3)Hex(4)Fuc(1)	HexNAc(3)Hex(4)Fuc(1)	HexNAc(4)Hex(3)Fuc(1)	HexNAc(4)Hex(3)Fuc(1)	HexNAc(4)Hex(4)Fuc(1)	HexNAc(2)Hex(5)	HexNAc(2)Hex(5)
HexNAc(4)Hex(4)Fuc(1)	HexNAc(4)Hex(4)Fuc(1)		HexNAc(4)Hex(3)Fuc(1)	HexNAc(4)Hex(4)Fuc(1)	HexNAc(4)Hex(4)Fuc(1)	HexNAc(4)Hex(4)Fuc(1)NeuAc(1)	HexNAc(2)Hex(6)	HexNAc(4)Hex(4)Fuc(1)
HexNAc(4)Hex(5)Fuc(1)	HexNAc(4)Hex(5)Fuc(1)		HexNAc(4)Hex(4)Fuc(1)	HexNAc(4)Hex(5)Fuc(1)	HexNAc(5)Hex(3)Fuc(1)	HexNAc(4)Hex(5)Fuc(1)	HexNAc(2)Hex(8)	HexNAc(4)Hex(5)
HexNAc(4)Hex(5)Fuc(1)NeuAc(1)			HexNAc(4)Hex(4)Fuc(1)NeuAc(1)	HexNAc(4)Hex(5)Fuc(1)NeuAc(1)		HexNAc(4)Hex(5)Fuc(1)NeuAc(1)	HexNAc(3)Hex(4)	HexNAc(4)Hex(5)Fuc(1)
HexNAc(5)Hex(3)Fuc(1)			HexNAc(4)Hex(5)Fuc(1)	HexNAc(5)Hex(3)		HexNAc(5)Hex(3)Fuc(1)	HexNAc(3)Hex(5)	HexNAc(4)Hex(5)Fuc(1)NeuAc(1)
HexNAc(5)Hex(4)Fuc(1)			HexNAc(4)Hex(5)Fuc(1)NeuAc(1)	HexNAc(5)Hex(3)Fuc(1)		HexNAc(5)Hex(4)Fuc(1)	HexNAc(3)Hex(5)Fuc(1)	HexNAc(5)Hex(3)Fuc(1)
HexNAc(5)Hex(5)Fuc(1)			HexNAc(4)Hex(5)Fuc(3)	HexNAc(5)Hex(4)		HexNAc(6)Hex(3)Fuc(1)	HexNAc(3)Hex(6)	HexNAc(5)Hex(5)Fuc(1)
HexNAc(5)Hex(6)Fuc(1)			HexNAc(5)Hex(3)Fuc(1)	HexNAc(5)Hex(4)Fuc(1)		HexNAc(6)Hex(4)Fuc(1)	HexNAc(4)Hex(3)	HexNAc(5)Hex(6)Fuc(1)NeuAc(1)
HexNAc(5)Hex(6)Fuc(1)NeuAc(1)			HexNAc(5)Hex(4)Fuc(1)	HexNAc(5)Hex(4)Fuc(1)NeuAc(1)		HexNAc(6)Hex(5)Fuc(1)		HexNAc(6)Hex(3)Fuc(1)
HexNAc(6)Hex(3)Fuc(1)			HexNAc(5)Hex(4)Fuc(1)NeuAc(1)	HexNAc(5)Hex(4)Fuc(2)		HexNAc(6)Hex(6)Fuc(1)		HexNAc(6)Hex(7)Fuc(1)NeuAc(2)
HexNAc(6)Hex(4)Fuc(1)			HexNAc(5)Hex(5)Fuc(1)	HexNAc(5)Hex(4)NeuAc(1)
HexNAc(6)Hex(5)Fuc(1)			HexNAc(5)Hex(6)Fuc(1)	HexNAc(5)Hex(5)
HexNAc(6)Hex(6)NeuAc(1)			HexNAc(5)Hex(6)Fuc(1)NeuAc(1)	HexNAc(5)Hex(5)Fuc(1)
HexNAc(6)Hex(7)Fuc(1)NeuAc(2)				HexNAc(5)Hex(5)Fuc(1)NeuAc(1)
HexNAc(6)Hex(7)Fuc(1)NeuAc(3)				HexNAc(5)Hex(5)Fuc(3)
HexNAc(6)Hex(8)NeuAc(1)				HexNAc(5)Hex(6)Fuc(1)
				HexNAc(5)Hex(6)Fuc(1)NeuAc(1)
				HexNAc(5)Hex(6)Fuc(1)NeuAc(2)
				HexNAc(5)Hex(6)Fuc(2)
				HexNAc(5)Hex(6)Fuc(3)
				HexNAc(5)Hex(6)NeuAc(1)
				HexNAc(6)Hex(3)Fuc(1)
				HexNAc(6)Hex(4)Fuc(1)
				HexNAc(6)Hex(5)Fuc(1)
				HexNAc(6)Hex(6)Fuc(1)
				HexNAc(6)Hex(7)Fuc(1)
				HexNAc(6)Hex(7)Fuc(1)NeuAc(1)
				HexNAc(6)Hex(7)Fuc(1)NeuAc(2)
				HexNAc(7)Hex(3)Fuc(1)
				HexNAc(7)Hex(4)Fuc(2)
				HexNAc(7)Hex(7)Fuc(1)

### Sheet: BDBV GPΔTM HEK
N204	N228	N257	N268	N296	N333	N400	N484	N563	N618
HexNAc(7)Hex(4)	HexNAc(5)Hex(3)	HexNAc(2)Hex(3)	HexNAc(2)Hex(4)	HexNAc(1)Fuc(1)	HexNAc(2)Hex(3)	HexNAc(1)	HexNAc(2)Hex(5)	HexNAc(1)	HexNAc(2)Hex(5)
HexNAc(7)Hex(3)	HexNAc(5)Hex(3)Fuc(1)	HexNAc(2)Hex(4)	HexNAc(2)Hex(5)	HexNAc(2)Hex(5)	HexNAc(2)Hex(5)	HexNAc(1)Fuc(1)		HexNAc(1)Fuc(1)	HexNAc(2)Hex(6)
HexNAc(5)Hex(3)	HexNAc(5)Hex(4)	HexNAc(2)Hex(5)	HexNAc(2)Hex(5)Fuc(1)	HexNAc(2)Hex(6)	HexNAc(4)Hex(3)Fuc(1)	HexNAc(2)Hex(5)		HexNAc(2)	HexNAc(3)Hex(3)
HexNAc(6)Hex(6)	HexNAc(5)Hex(5)NeuAc(1)	HexNAc(2)Hex(6)	HexNAc(2)Hex(7)	HexNAc(3)Hex(3)Fuc(1)	HexNAc(4)Hex(4)Fuc(1)	HexNAc(3)Hex(3)Fuc(1)		HexNAc(2)Hex(1)	HexNAc(4)Hex(3)
HexNAc(6)Hex(6)NeuAc(1)		HexNAc(2)Hex(7)	HexNAc(3)Hex(3)	HexNAc(3)Hex(4)	HexNAc(4)Hex(4)Fuc(1)NeuAc(1)	HexNAc(4)Hex(3)Fuc(1)		HexNAc(2)Hex(3)	HexNAc(4)Hex(3)Fuc(1)
		HexNAc(2)Hex(8)	HexNAc(3)Hex(3)Fuc(1)	HexNAc(4)Hex(3)Fuc(1)	HexNAc(4)Hex(5)Fuc(1)NeuAc(1)	HexNAc(4)Hex(4)Fuc(1)		HexNAc(2)Hex(4)	HexNAc(4)Hex(4)
		HexNAc(3)Hex(3)	HexNAc(3)Hex(4)Fuc(1)	HexNAc(4)Hex(4)Fuc(1)	HexNAc(5)Hex(3)Fuc(1)	HexNAc(4)Hex(4)Fuc(1)NeuAc(1)		HexNAc(2)Hex(5)	HexNAc(4)Hex(5)
		HexNAc(3)Hex(3)Fuc(1)	HexNAc(3)Hex(4)Fuc(1)NeuAc(1)	HexNAc(4)Hex(4)Fuc(1)NeuAc(1)	HexNAc(5)Hex(4)Fuc(1)	HexNAc(4)Hex(5)Fuc(1)		HexNAc(2)Hex(6)	HexNAc(4)Hex(5)Fuc(1)NeuAc(1)
		HexNAc(3)Hex(4)	HexNAc(3)Hex(5)Fuc(1)	HexNAc(4)Hex(5)Fuc(1)NeuAc(1)	HexNAc(6)Hex(5)Fuc(1)	HexNAc(4)Hex(5)Fuc(1)NeuAc(1)		HexNAc(2)Hex(7)	HexNAc(5)Hex(3)Fuc(1)
		HexNAc(3)Hex(4)Fuc(1)	HexNAc(4)Hex(3)	HexNAc(4)Hex(5)Fuc(1)NeuAc(2)	HexNAc(7)Hex(3)Fuc(1)	HexNAc(4)Hex(5)Fuc(1)NeuAc(2)		HexNAc(2)Hex(8)	HexNAc(5)Hex(4)
		HexNAc(3)Hex(5)	HexNAc(4)Hex(3)Fuc(1)	HexNAc(5)Hex(3)	HexNAc(8)Hex(3)Fuc(1)	HexNAc(5)Hex(3)Fuc(1)		HexNAc(2)Hex(9)
		HexNAc(3)Hex(5)Fuc(1)	HexNAc(4)Hex(4)	HexNAc(5)Hex(3)Fuc(1)		HexNAc(5)Hex(4)Fuc(1)		HexNAc(3)Hex(3)
		HexNAc(4)Hex(3)	HexNAc(4)Hex(4)Fuc(1)	HexNAc(5)Hex(4)		HexNAc(5)Hex(4)NeuAc(1)		HexNAc(3)Hex(3)Fuc(1)
		HexNAc(4)Hex(3)Fuc(1)	HexNAc(4)Hex(4)Fuc(1)NeuAc(1)	HexNAc(5)Hex(4)Fuc(1)		HexNAc(5)Hex(5)Fuc(1)		HexNAc(3)Hex(4)
		HexNAc(4)Hex(4)	HexNAc(4)Hex(5)Fuc(1)	HexNAc(5)Hex(4)Fuc(1)NeuAc(1)		HexNAc(5)Hex(5)NeuAc(1)		HexNAc(3)Hex(4)Fuc(1)
		HexNAc(4)Hex(4)Fuc(1)	HexNAc(4)Hex(5)Fuc(1)NeuAc(1)	HexNAc(5)Hex(5)Fuc(1)		HexNAc(5)Hex(6)Fuc(1)NeuAc(1)		HexNAc(3)Hex(4)NeuAc(1)
		HexNAc(4)Hex(4)Fuc(1)NeuAc(1)	HexNAc(4)Hex(5)Fuc(1)NeuAc(2)	HexNAc(5)Hex(5)Fuc(1)NeuAc(1)		HexNAc(6)Hex(4)		HexNAc(3)Hex(5)
		HexNAc(4)Hex(5)	HexNAc(4)Hex(5)Fuc(2)NeuAc(1)	HexNAc(5)Hex(6)Fuc(1)NeuAc(1)		HexNAc(6)Hex(4)Fuc(1)		HexNAc(3)Hex(5)NeuAc(1)
		HexNAc(4)Hex(5)Fuc(1)	HexNAc(5)Hex(3)	HexNAc(5)Hex(6)Fuc(1)NeuAc(2)				HexNAc(3)Hex(6)
		HexNAc(4)Hex(5)Fuc(2)	HexNAc(5)Hex(3)Fuc(1)	HexNAc(6)Hex(3)				HexNAc(3)Hex(6)Fuc(1)
		HexNAc(4)Hex(5)NeuAc(1)	HexNAc(5)Hex(3)Fuc(1)NeuAc(1)	HexNAc(6)Hex(3)Fuc(1)				HexNAc(3)Hex(6)NeuAc(1)
		HexNAc(4)Hex(6)Fuc(2)	HexNAc(5)Hex(4)	HexNAc(6)Hex(4)				HexNAc(4)Hex(3)
		HexNAc(5)Hex(3)	HexNAc(5)Hex(4)Fuc(1)	HexNAc(6)Hex(4)Fuc(1)				HexNAc(4)Hex(4)
		HexNAc(5)Hex(3)Fuc(1)	HexNAc(5)Hex(4)Fuc(1)NeuAc(1)	HexNAc(6)Hex(6)Fuc(1)NeuAc(2)				HexNAc(4)Hex(4)Fuc(1)
		HexNAc(5)Hex(4)	HexNAc(5)Hex(4)NeuAc(1)	HexNAc(6)Hex(7)Fuc(1)				HexNAc(4)Hex(4)NeuAc(1)
		HexNAc(5)Hex(4)Fuc(1)	HexNAc(5)Hex(5)Fuc(1)	HexNAc(6)Hex(7)Fuc(1)NeuAc(2)				HexNAc(4)Hex(5)
		HexNAc(5)Hex(5)	HexNAc(5)Hex(5)Fuc(1)NeuAc(1)	HexNAc(7)Hex(3)Fuc(1)				HexNAc(4)Hex(5)Fuc(1)
		HexNAc(5)Hex(6)	HexNAc(5)Hex(5)Fuc(1)NeuAc(2)	HexNAc(8)Hex(9)				HexNAc(4)Hex(5)Fuc(1)NeuAc(1)
		HexNAc(5)Hex(6)Fuc(1)	HexNAc(5)Hex(5)Fuc(2)					HexNAc(4)Hex(5)Fuc(1)NeuAc(2)
		HexNAc(5)Hex(6)Fuc(1)NeuAc(1)	HexNAc(5)Hex(6)Fuc(1)					HexNAc(4)Hex(5)Fuc(2)
		HexNAc(6)Hex(3)Fuc(1)	HexNAc(5)Hex(6)Fuc(1)NeuAc(1)					HexNAc(4)Hex(5)NeuAc(1)
		HexNAc(6)Hex(4)Fuc(1)	HexNAc(5)Hex(6)Fuc(1)NeuAc(2)					HexNAc(4)Hex(5)NeuAc(2)
		HexNAc(6)Hex(7)Fuc(1)	HexNAc(5)Hex(6)Fuc(2)NeuAc(1)					HexNAc(4)Hex(6)
			HexNAc(6)Hex(3)					HexNAc(4)Hex(6)Fuc(1)
			HexNAc(6)Hex(4)Fuc(1)					HexNAc(4)Hex(7)
			HexNAc(6)Hex(5)Fuc(1)					HexNAc(5)Hex(3)
			HexNAc(6)Hex(5)Fuc(1)NeuAc(1)					HexNAc(5)Hex(3)Fuc(1)
			HexNAc(6)Hex(5)Fuc(1)NeuAc(2)					HexNAc(5)Hex(4)
			HexNAc(6)Hex(5)Fuc(2)					HexNAc(5)Hex(4)Fuc(1)
			HexNAc(6)Hex(6)Fuc(1)					HexNAc(5)Hex(5)
			HexNAc(6)Hex(6)Fuc(1)NeuAc(1)					HexNAc(5)Hex(5)Fuc(1)
			HexNAc(6)Hex(6)Fuc(1)NeuAc(2)					HexNAc(5)Hex(5)NeuAc(1)
			HexNAc(6)Hex(7)Fuc(1)					HexNAc(5)Hex(5)NeuAc(2)
			HexNAc(6)Hex(7)Fuc(1)NeuAc(2)					HexNAc(5)Hex(6)
			HexNAc(7)Hex(6)Fuc(1)					HexNAc(5)Hex(6)Fuc(1)
								HexNAc(5)Hex(6)Fuc(1)NeuAc(1)
								HexNAc(5)Hex(6)Fuc(1)NeuAc(2)
								HexNAc(5)Hex(6)Fuc(2)
								HexNAc(6)Hex(4)Fuc(1)
								HexNAc(6)Hex(5)Fuc(1)
								HexNAc(6)Hex(5)Fuc(2)
								HexNAc(6)Hex(6)Fuc(1)
								HexNAc(6)Hex(6)NeuAc(1)
								HexNAc(6)Hex(7)Fuc(1)
								HexNAc(7)Hex(3)Fuc(1)

### Sheet: BDBV GPΔTM S2
N204	N228	N257	N268	N296	N333	N400	N484	N563	N618
HexNAc(2)Hex(3)Fuc(1)	HexNAc(2)Hex(3)	HexNAc(2)Hex(3)	HexNAc(1)Fuc(1)	HexNAc(1)	HexNAc(3)Hex(4)Fuc(1)	HexNAc(2)Hex(2)Fuc(1)	HexNAc(2)Hex(3)	HexNAc(1)	HexNAc(2)Hex(3)
HexNAc(3)Hex(4)	HexNAc(2)Hex(3)Fuc(1)	HexNAc(2)Hex(3)Fuc(1)	HexNAc(2)Hex(2)Fuc(1)	HexNAc(1)Fuc(1)	HexNAc(1)Fuc(1)	HexNAc(2)Hex(3)Fuc(1)	HexNAc(3)Hex(3)	HexNAc(2)	HexNAc(2)Hex(3)Fuc(1)
HexNAc(3)Hex(3)	HexNAc(3)Hex(3)	HexNAc(2)Hex(4)	HexNAc(2)Hex(3)	HexNAc(2)	HexNAc(3)Hex(3)	HexNAc(3)Hex(3)	HexNAc(3)Hex(4)Fuc(1)	HexNAc(2)Hex(3)	HexNAc(2)Hex(5)
		HexNAc(2)Hex(5)	HexNAc(2)Hex(3)Fuc(1)	HexNAc(2)Fuc(1)	HexNAc(2)Hex(2)Fuc(1)		HexNAc(2)Hex(3)Fuc(1)	HexNAc(2)Hex(3)Fuc(1)	HexNAc(3)Hex(3)
		HexNAc(2)Hex(6)	HexNAc(2)Hex(4)Fuc(1)	HexNAc(2)Hex(2)Fuc(1)	HexNAc(2)Hex(4)Fuc(1)			HexNAc(2)Hex(4)
		HexNAc(2)Hex(7)	HexNAc(2)Hex(5)	HexNAc(2)Hex(3)	HexNAc(2)Hex(5)			HexNAc(2)Hex(5)
		HexNAc(2)Hex(8)	HexNAc(3)Hex(3)	HexNAc(2)Hex(3)Fuc(1)	HexNAc(2)Hex(3)Fuc(1)			HexNAc(2)Hex(6)
		HexNAc(3)Hex(3)	HexNAc(3)Hex(3)Fuc(1)	HexNAc(2)Hex(4)	HexNAc(2)Hex(3)			HexNAc(2)Hex(7)
		HexNAc(4)Hex(3)	HexNAc(4)Hex(3)Fuc(1)	HexNAc(2)Hex(4)Fuc(1)	HexNAc(2)Hex(6)			HexNAc(2)Hex(8)
				HexNAc(2)Hex(8)	HexNAc(2)Fuc(1)			HexNAc(3)Hex(4)
				HexNAc(3)Hex(3)	HexNAc(3)Hex(3)Fuc(1)
				HexNAc(3)Hex(3)Fuc(1)
